# Reconstitution of Human Brain Cell Diversity in Organoids via Four Protocols

**DOI:** 10.1101/2024.11.15.623576

**Authors:** Julia Naas, Meritxell Balmãna, Laurenz Holcik, Maria Novatchkova, Lina Dobnikar, Thomas Krausgruber, Sabrina Ladstätter, Christoph Bock, Arndt von Haeseler, Christopher Esk, Jürgen A. Knoblich

**Affiliations:** Center for Integrative Bioinformatics Vienna (CIBIV), Max Perutz Labs, University of Vienna and Medical University of Vienna, Vienna BioCenter, Vienna, Austria; Vienna BioCenter PhD Program, a Doctoral School of the University of Vienna and Medical University of Vienna, Vienna, Austria; Institute of Molecular Biotechnology of the Austrian Academy of Science (IMBA), Vienna BioCenter (VBC), Vienna, Austria; Institute of Molecular Pathology (IMP), Vienna, Austria; CeMM Research Center for Molecular Medicine of the Austrian Academy of Sciences, Vienna, Austria; Medical University of Vienna, Institute of Artificial Intelligence, Center for Medical Data Science, Vienna, Austria; Bioinformatics and Computational Biology, Faculty of Computer Science, University of Vienna, Vienna, Austria; Ludwig Boltzmann Institute for Network Medicine at the University of Vienna, Vienna, Austria; Institute of Molecular Biology, University of Innsbruck, Innsbruck, Austria; Medical University of Vienna, Vienna BioCenter (VBC), Vienna, Austria

**Keywords:** brain development, brain organoid, scRNA-seq, protocols, computational tool, data explorer

## Abstract

Human brain organoids are powerful *in vitro* models for brain development and disease. However, their variability can complicate use in biomedical research and drug discovery. Both the specific protocol as well as the pluripotent starting cell line influence organoid variability and can result in incomplete representation of brain cell types in an organoid experiment. Here, we systematically analyze the cellular and transcriptional landscape of brain organoids grown from multiple cell lines using four different protocols recapitulating dorsal and ventral forebrain, midbrain, and striatum. We establish the NEST-Score as a quantitative readout for cell line-driven and protocol-driven differentiation propensities by comparing cellular states across multiple cell lines and to *in vivo* reference data sets. Thereby, we establish a set of organoid protocols that together recreate the vast majority of cell types in the developing human brain and provide a reference for how well cell types are recapitulated across cell lines in each protocol. Additionally, we survey factors contributing to variability during organoid development and identify early gene expression signatures predicting protocol-driven organoid generation at later stages. We provide easy online access to our data through a web-based analysis tool, creating a reference for brain organoid research that allows rapid, straightforward validation of protocol and cell line performance.
