## Supplementary Table 2 for "Reconstitution of Human Brain Cell Diversity in Organoids via Four Protocols"

### Sheet: invitro
RNA_snn_res.3.5	annotation_fine_num	annotation_fine	annotation_coarse	top10_marker
45	eye_PC-45	eye_PC	eye	CRABP1, RORB, DAPL1, HES5, SPP1, HES1, ZFP36L2, CCND1, AL139246.5, DKK3
26	eye_photoreceptors-26	eye_photoreceptors	eye	NEUROD4, OTX2, GNB3, PCBP4, NEUROD1, DCT, ISOC1, RORB, SYT1, CRX
50	eye_photoreceptors-50	eye_photoreceptors	eye	RXRG, GNB3, ISOC1, PDE6H, AIPL1, NEUROD1, NEUROD4, RAX, FSTL5, DCT
5	midbrain-5	midbrain	midbrain	STMN2, GAP43, INA, NEFL, PCSK1N, NEFM, UCHL1, VGF, PBX3, BASP1
40	eye_photoreceptors-40	eye_photoreceptors	eye	NRL, PDC, RCVRN, ROM1, AIPL1, NR2E3, EPB41L2, NEUROD1, GNB3, RP1
39	eye_ganglion-39	eye_ganglion	eye	PAX6, RORB, CRABP1, MAB21L1, ZNF385D, TFAP2A, SIX3, LHX9, MGARP, AL391650.1
60	eye_cycl-60	eye_cycl	eye	NRL, RCVRN, PDC, AIPL1, RP1, ROM1, NR2E3, CRX, CABP5, RBP3
23	ventral forebrain_PC-23	ventral forebrain_PC	ventral forebrain prog.	NTRK2, BCAN, PTPRZ1, ADGRV1, PMP2, CLU, AQP4, ATP1A2, TTYH1, SOX9
30	hindbrain-30	hindbrain	hindbrain	HOXB9, HOXB8, HOXB-AS3, ZIC1, HOXB3, HOXB2, HOXB6, HOXB7, HOXB5, THSD7A
37	midbrain-37	midbrain	midbrain	VGF, BEX5, CALY, NEFL, ACHE, FGF14, C22orf42, PNMA5, MIR7-3HG, SCN2A
16	ventral forebrain_IP-16	ventral forebrain_IP	ventral forebrain prog.	DLX6-AS1, GAD2, SOX9, DLX1, DLX2, RND3, HES5, SMOC1, DLX5, NPY
20	dorsal forebrain_im-20	dorsal forebrain_im	dorsal forebrain	NEUROD6, NEUROD2, KCNQ3, SLA, CSRP2, STMN2, BHLHE22, NRXN1, FOXG1, ENC1
11	ventral forebrain_CGE LGE-11	ventral forebrain_CGE LGE	ventral forebrain	DLX6-AS1, SCGN, DLX5, STMN2, DCX, ZNF704, ARX, SHTN1, PDZRN3, CCDC88A
18	hindbrain-18	hindbrain	hindbrain	HOXB8, HOXB7, HOXB5, HOXB9, HOXB4, HOXB3, HOXB6, HOTAIRM1, HOXB-AS3, NEFL
10	dorsal forebrain_PC-10	dorsal forebrain_PC	dorsal forebrain prog.	HOPX, SLC1A3, SFRP1, FBXO32, FABP7, PTN, ID4, LHX2, PTPRZ1, NPY
7	dorsal forebrain_IP-7	dorsal forebrain_IP	dorsal forebrain prog.	SSTR2, NHLH1, EOMES, SYNE2, ENC1, EZR, LHX2, RASGRP1, MEIS2, NFIA
31	choroid plexus-31	choroid plexus	choroid plexus	WIF1, CLU, ECEL1, TRPM3, WFIKKN2, PCP4, WLS, PTGDS, ID1, TPBG
28	midbrain_PC-28	midbrain_PC	midbrain prog.	PMP2, BCAN, NTRK2, RFX4, EGFR, LRIG1, SDC3, AQP4, SPON1, ZFP36L1
12	diencephalon lin.-12	diencephalon lin.	diencephalon lin.	SNHG19, AL118516.1, NEFM, ILF3-DT, VGF, HEXIM1, AC132192.2, EID2B, PIGL, AC010331.1
9	muscle-9	muscle	muscle	LGALS1, COL3A1, MGP, APOE, TPM2, SPARCL1, S100A11, TIMP1, SPATS2L, SPARC
15	ventral forebrain_IP-15	ventral forebrain_IP	ventral forebrain prog.	DLX6-AS1, NNAT, ELAVL4, DLX5, DLX1, ST18, SOX4, DLX2, SCG3, GAD2
6	dorsal forebrain_UL-6	dorsal forebrain_UL	dorsal forebrain	SLA, NEUROD2, NEUROD6, CSRP2, SATB2, BCL11A, STMN2, FABP7, GPM6A, NELL2
13	dorsal forebrain_PC-13	dorsal forebrain_PC	dorsal forebrain prog.	FBXO32, SLC1A3, LHX2, ID4, SCG2, DOK5, GLI3, SFRP1, SYNE2, TTYH1
2	striatum-2	striatum	striatum	DLX6-AS1, DCX, DLX5, SOX4, SCGN, MEIS2, GAD2, SYNPR, DLX1, SHTN1
4	dorsal forebrain_im-4	dorsal forebrain_im	dorsal forebrain	NEUROD6, STMN2, SLA, NEUROD2, CSRP2, BHLHE22, SOX11, KCNQ3, BASP1, TUBA1A
54	hindbrain_PC-54	hindbrain_PC	hindbrain prog.	CA14, GPC3, HOXB-AS3, HOXB9, LINC02381, HOXB8, HOXB6, SCUBE2, WNT4, HOXB3
29	ventral forebrain_cycl-29	ventral forebrain_cycl	ventral forebrain prog.	MKI67, TOP2A, HMGB2, NUSAP1, CENPF, SMC4, ATAD2, SMC2, TYMS, TPX2
52	oligo-52	oligo	oligo	OLIG1, S100B, CADM2, SCRG1, OLIG2, BAALC, SOX10, NKX2-2, CNTN1, CA10
1	hindbrain-1	hindbrain	hindbrain	TFAP2B, ZIC1, NRXN1, TFAP2A, NHLH1, GAD2, NEUROD1, AP1S2, ELAVL4, PBX3
25	dorsal forebrain_DL-25	dorsal forebrain_DL	dorsal forebrain	NEUROD2, NEUROD6, ARPP21, MEF2C, ID2, LMO3, NEFM, GPR22, GAREM1, SLA
32	ventral forebrain_MGE-32	ventral forebrain_MGE	ventral forebrain	DLX6-AS1, SST, NKX2-1, SLC32A1, DLX5, DLX2, VGF, ARX, LMO4, DLX6
17	ventral forebrain_PC-17	ventral forebrain_PC	ventral forebrain prog.	PMP2, HES6, BCAN, RFX4, EGFR, OLIG1, DLL1, LINC00844, NTRK2, ASCL1
3	ventral forebrain_MGE-3	ventral forebrain_MGE	ventral forebrain	CRABP1, GAD1, NXPH1, DLX6-AS1, SOX6, PDE1A, GRIA4, NSG2, RAB3IP, LSAMP
36	ventral forebrain_cycl-36	ventral forebrain_cycl	ventral forebrain prog.	CENPF, HMGB2, NUSAP1, TOP2A, BIRC5, MKI67, ASPM, UBE2C, CCNB2, CCNB1
0	ventral forebrain_MGE-0	ventral forebrain_MGE	ventral forebrain	DLX6-AS1, DCX, SOX6, ERBB4, CRABP1, LMO4, PLS3, GAD2, SP9, SOX11
33	muscle_cycl-33	muscle_cycl	muscle	NEB, IGF2.1, TNNT1, LGALS1, TPM2, MDK, CHRNA1, COL1A2, CDKN1C, APOE
41	muscle-41	muscle	muscle	TNNI1, TNNC2, MYOG, MYL4, TTN, TNNT2, ENO3, MYLPF, AC020909.2, KLHL41
46	muscle-46	muscle	muscle	LGALS1, TPM2, TNNT1, NEB, MSC, NPPC, SGCA, EDN3, RERGL, NRK
38	muscle-38	muscle	muscle	TPM2, KLHL41, MYOG, NEB, USP18, CDKN1C, FNDC5, SPG21, CDH15, SIRT2
19	oligo_PC-19	oligo_PC	oligo	OLIG1, BCAN, EGFR, RFX4, OLIG2, DSEL, HES5, DLL3, ETV1, NOVA1
34	muscle_cycl-34	muscle_cycl	muscle	ACTA2, NEB, PCLAF, HMGB2, CENPF, APOE, NUSAP1, TOP2A, SMC4, SIX1
51	muscle-51	muscle	muscle	COL1A2, COL6A3, ID3, IGFBP3, SDC2, MSC, TFPI2, PTGDS, COL1A1, RBMS3
21	ventral forebrain_PC-21	ventral forebrain_PC	ventral forebrain prog.	PMP2, BCAN, METRN, RFX4, NTRK2, PTPRZ1, NOVA1, OLIG1, TTYH1, NES
24	stromal_fibroblasts-24	stromal_fibroblasts	stromal	COL1A1, COL3A1, IGFBP4, COL1A2, LGALS1, MGP, S100A11, IFITM3, TIMP1, COL6A2
58	striatum-58	striatum	striatum	NRGN, SYNPR, PDE5A, SIX3, SYT10, MEIS2, SLC8A1, TAC3, ZFHX3, NSG2
44	ventral forebrain_cycl-44	ventral forebrain_cycl	ventral forebrain prog.	HMGB2, PCLAF, TYMS, CENPF, METRN, MKI67, NUSAP1, TOP2A, SMC4, H2AX
43	hindbrain_PC-43	hindbrain_PC	hindbrain prog.	EBF2, ZIC1, BARHL1, ZIC2, EBF1, NRN1, MAB21L1, MAB21L2, OSTN-AS1, EBF3
49	midbrain_PC-49	midbrain_PC	midbrain prog.	RFX4, SPON1, SLIT2, PON2, NTN1, NTRK2, SULF2, ADGRV1, EFNB3, AGT
53	midbrain_PC-53	midbrain_PC	midbrain prog.	ALCAM, FOXA2, DDC, SCGN, FOXA1, FGF14, EN1, LINC00261, CFC1, MAOB
57	stromal_epithelial-57	stromal_epithelial	stromal	COL2A1, HAPLN1, COL11A1, COL9A2, S100A1, COL9A1, COL9A3, ANXA2, S100B, ACAN
22	dorsal forebrain_DL-22	dorsal forebrain_DL	dorsal forebrain	NEUROD2, NEUROD6, SOX5, CSRP2, CNTNAP2, SLA, BCL11A, BCL11B, GAP43, NELL2
48	dorsal forebrain_cycl-48	dorsal forebrain_cycl	dorsal forebrain prog.	TOP2A, HMGB2, MKI67, NUSAP1, CENPF, PCLAF, LHX2, TPX2, H2AX, H1-2
47	stromal_immune-47	stromal_immune	stromal	KRT19, SPINK1, KRT8, KRT18, EPCAM, CLDN4, AGR2, SERPINA1, ELF3, CLDN7
42	stromal_fibroblasts-42	stromal_fibroblasts	stromal	PRRX1, MGP, IGFBP4, COL1A1, COL1A2, COL3A1, LGALS1, COL5A2, ID3, FOSB
14	hindbrain_PC-14	hindbrain_PC	hindbrain prog.	PTN, TTYH1, CLU, DLK1, GNG11, NTRK2, METRN, GPM6B, LY6H, VIM
55	hindbrain_PC-55	hindbrain_PC	hindbrain prog.	DLK1, GNG11, TFPI2, BCKDHB, GNAL, PAPPA2, RGCC, RBP4, PLEKHG4B, MSX1
8	stromal_fibroblasts-8	stromal_fibroblasts	stromal	COL1A1, MFAP4, COL3A1, MGP, DLK1, BST2, MMP2, COL1A2, APOE, TIMP1
62	stromal_immune-62	stromal_immune	stromal	CLDN4, KRT19, WFDC2, EPCAM, VTCN1, GPR87, MPZL2, ELF3, PRRG4, CLDN7
59	stromal_epithelial-59	stromal_epithelial	stromal	KRT8, KRT18, KRT19, DSP, TM4SF1, SPRR2F, SLPI, PTGDS, PLA2G2A, PAEP
61	stromal_epithelial-61	stromal_epithelial	stromal	FXYD5, FLT1, TM4SF1, KDR, ESAM, ECSCR, PECAM1, RNASE1, CAVIN2, ICAM2
56	hindbrain_PC-56	hindbrain_PC	hindbrain prog.	SRY, RSPO2, CNPY1, MASP1, MGST1, PTN, APCDD1, HES5, PAX3, WNT7B
35	muscle_cycl-35	muscle_cycl	muscle	NEB, ACTA2, APOE, TPM2, MSC, LGALS1, TNNT1, NEXN, CHRNA1, COL1A2
27	muscle-27	muscle	muscle	LGALS1, CHRNA1, S100A11, TPM2, VMO1, APOE, TIMP1, ANXA2, SPARCL1, COL1A2

### Sheet: braun_etal
Subregion (original)	CellClass (original)	combined annotation used for visualizations
dorsal midbrain	erythrocyte	erythrocyte
hippocampus	erythrocyte	erythrocyte
ventral midbrain	erythrocyte	erythrocyte
striatum	erythrocyte	erythrocyte
cerebellum	erythrocyte	erythrocyte
hypothalamus	erythrocyte	erythrocyte
thalamus	erythrocyte	erythrocyte
cortex	erythrocyte	erythrocyte
dorsal midbrain	fibroblast	fibroblast
hippocampus	fibroblast	fibroblast
ventral midbrain	fibroblast	fibroblast
cerebellum	fibroblast	fibroblast
hypothalamus	fibroblast	fibroblast
thalamus	fibroblast	fibroblast
dorsal midbrain	glioblast	dorsal midbrain_glioblast
striatum	glioblast	striatum_glioblast
hypothalamus	glioblast	hypothalamus_glioblast
thalamus	glioblast	thalamus_glioblast
cortex	glioblast	cortex_glioblast
hippocampus	glioblast	hippocampus_glioblast
ventral midbrain	glioblast	ventral midbrain_glioblast
cerebellum	glioblast	cerebellum_glioblast
ventral midbrain	neural crest	neural crest
cerebellum	neural crest	neural crest
hypothalamus	neural crest	neural crest
dorsal midbrain	immune	immune
hippocampus	immune	immune
ventral midbrain	immune	immune
striatum	immune	immune
cerebellum	immune	immune
hypothalamus	immune	immune
thalamus	immune	immune
cortex	immune	immune
hippocampus	neuroblast	hippocampus_neuroblast
striatum	neuroblast	striatum_neuroblast
cortex	neuroblast	cortex_neuroblast
hypothalamus	neuroblast	hypothalamus_neuroblast
dorsal midbrain	neuroblast	dorsal midbrain_neuroblast
ventral midbrain	neuroblast	ventral midbrain_neuroblast
cerebellum	neuroblast	cerebellum_neuroblast
hippocampus	neuron	hippocampus_neuron
cortex	neuron	cortex_neuron
striatum	neuron	striatum_neuron
hypothalamus	neuron	hypothalamus_neuron
thalamus	neuron	thalamus_neuron
dorsal midbrain	neuron	dorsal midbrain_neuron
ventral midbrain	neuron	ventral midbrain_neuron
cerebellum	neuron	cerebellum_neuron
hippocampus	neuronal ipc	hippocampus_neuronal ipc
striatum	neuronal ipc	striatum_neuronal ipc
thalamus	neuronal ipc	thalamus_neuronal ipc
cortex	neuronal ipc	cortex_neuronal ipc
hypothalamus	neuronal ipc	hypothalamus_neuronal ipc
cerebellum	neuronal ipc	cerebellum_neuronal ipc
dorsal midbrain	neuronal ipc	dorsal midbrain_neuronal ipc
dorsal midbrain	oligo	oligo
hippocampus	oligo	oligo
ventral midbrain	oligo	oligo
striatum	oligo	oligo
cerebellum	oligo	oligo
hypothalamus	oligo	oligo
thalamus	oligo	oligo
cortex	oligo	oligo
dorsal midbrain	radial glia	dorsal midbrain_radial glia
hippocampus	radial glia	hippocampus_radial glia
cortex	radial glia	cortex_radial glia
striatum	radial glia	striatum_radial glia
hypothalamus	radial glia	hypothalamus_radial glia
thalamus	radial glia	thalamus_radial glia
cerebellum	radial glia	cerebellum_radial glia
ventral midbrain	radial glia	ventral midbrain_radial glia
dorsal midbrain	vascular	vascular
hippocampus	vascular	vascular
ventral midbrain	vascular	vascular
striatum	vascular	vascular
cerebellum	vascular	vascular
hypothalamus	vascular	vascular
thalamus	vascular	vascular
cortex	vascular	vascular

### Sheet: bhaduri_etal
structure (original)	cell_type (original)	combined annotation used for visualizations
neocortex	IPC	neocortex_ipc
neocortex	RG	neocortex_rg
neocortex	Neuron	neocortex_neuron
neocortex	Interneuron	neocortex_interneuron
neocortex	Microglia	microglia
neocortex	Oligo	oligo
neocortex	Dividing	neocortex_dividing
neocortex	Astrocyte	astrocyte
neocortex	Endo	endo
thalamus	Astrocyte	astrocyte
thalamus	Neuron	thalamus_neuron
thalamus	Oligo	oligo
thalamus	Endo	endo
thalamus	Microglia	microglia
GE	Dividing	ge_dividing
GE	RG	ge_rg
GE	Interneuron	ge_interneuron
GE	Oligo	oligo
GE	IPC	ge_ipc
GE	Endo	endo
GE	Microglia	microglia
GE	Astrocyte	astrocyte
GE	Neuron	ge_neuron
hypothalamus	RG	hypothalamus_rg
hypothalamus	Astrocyte	astrocyte
hypothalamus	Neuron	hypothalamus_neuron
hypothalamus	Microglia	microglia
hypothalamus	Endo	endo
hypothalamus	Oligo	oligo
hypothalamus	Dividing	hypothalamus_dividing
hypothalamus	IPC	hypothalamus_ipc
allocortex	RG	allocortex_rg
allocortex	Interneuron	allocortex_interneuron
allocortex	Microglia	microglia
allocortex	Astrocyte	astrocyte
allocortex	Neuron	allocortex_neuron
allocortex	Oligo	oligo
allocortex	Dividing	allocortex_dividing
allocortex	Endo	endo
allocortex	IPC	allocortex_ipc
claustrum	Astrocyte	astrocyte
claustrum	Interneuron	claustrum_interneuron
claustrum	Neuron	claustrum_neuron
claustrum	Oligo	oligo
claustrum	Microglia	microglia
claustrum	Endo	endo
claustrum	RG	claustrum_rg
claustrum	Dividing	claustrum_dividing
neocortex	Vascular	vascular
thalamus	RG	thalamus_rg
thalamus	Dividing	thalamus_dividing
thalamus	Interneuron	thalamus_interneuron
striatum	Dividing	striatum_dividing
striatum	Neuron	striatum_neuron
striatum	RG	striatum_rg
striatum	Astrocyte	astrocyte
striatum	Endo	endo
striatum	Interneuron	striatum_interneuron
striatum	Microglia	microglia
